# Single-Atom Modification Enables Reversal of Degradation Selectivity between NSD2 and GSPT1

**DOI:** 10.64898/2026.09.09.750440

**Authors:** Weizhong Shen, Yihan Liu, Lianchao Liu, Yingfan Liu, Yan Zhang, Yihan Chen, Lei Wang, Zhiyi Zhou, Angela Zhang, Hui Shen, Fengtao Zhou, Weixue Huang, Xiaomei Ren, Abhijit Parolia, Yong Xu, Yang Zhou, Zhen Wang, Arul M. Chinnaiyan, Ke Ding

**Author notes:** **Corresponding Authors:** (Y.Z.); (Z.W.); (A.M.C.); (K.D.). **Author Contributions:** W. S., Y. L., L. L., Y. L., Y. Z., and Y. C. contributed equally to this work.

## Abstract

Both NSD2 and GSPT1 represent compelling targets for anti-cancer drug discovery. Herein, we carried out single-atom modification of **LLC0424**, an NSD2 degrader with GSPT1 neosubstrate engagement, to yield two structurally analogous molecules with divergent modes of action: **424-ND**, an NSD2-selective degrader, and **424-GD**, a GSPT1-selective degrader. **424-ND** drove selective NSD2 degradation and suppressed androgen receptor (AR) signaling in prostate cancer cells. **424-GD** induced selective degradation of GSPT1 and upregulated the integrated stress response markers ATF4 and ATF3. Biolayer interferometry revealed distinct ternary complex cooperativity profiles in the presence of NSD2 or GSPT1, which directly correlate with the observed biased degradation activity. Molecular dynamics and metadynamics simulations showed that the compounds adopt distinct low-energy conformational ensembles with different spatial orientations, likely underlying their divergent cooperativity and selectivity. These findings demonstrate that minimal structural alteration permits precision control over degrader target selectivity, while furnishing selective chemical probes for NSD2 and GSPT1.
