## Supplementary material for "Single-Atom Modification Enables Reversal of Degradation Selectivity between NSD2 and GSPT1": Table S3

Compound	SMILE	NSD2 2 ¦ÌM degradation %(VCaP cells)	GSPY1 2 ¦ÌM degradation %(VCaP cells)	DC50(NSD2, nM)	DC50(GSPT1, nM)
424-ND	O=C1N(C2C(NC(CC2)=O)=O)C(C3=C1C=C(F)C(N4CCC(NC(C(C=C5)=CC=C5NC(C(C=C6)=CC=C6CN(C7CC7)C(C8=CC(OCC(N9)=O)=C9C=C8)=O)=O)=O)CC4)=C3)=O	97	0	1060	>10000
424-GD	O=C1N(C2C(NC(CC2)=O)=O)C(C3=C1C=CC(N4CC[C@H](NC(C(C=C5)=CC=C5NC(C(C=C6)=CC=C6CN(C7CC7)C(C8=CC(OCC(N9)=O)=C9C=C8)=O)=O)=O)CCC4)=C3)=O	43	99	>10000	18
8a	O=C1N(C2C(NC(CC2)=O)=O)C(C3=C1C=CC(N4CC(NC(C(C=C5)=CC=C5NC(C(C=C6)=CC=C6CN(C7CC7)C(C8=CC(OCC(N9)=O)=C9C=C8)=O)=O)=O)CC4)=C3)=O	97	99
8b	O=C1N(C2C(NC(CC2)=O)=O)C(C3=C1C=CC(N4CCC(NC(C(C=C5)=CC=C5NC(C(C=C6)=CC=C6CN(C7CC7)C(C8=CC(OCC(N9)=O)=C9C=C8)=O)=O)=O)CCC4)=C3)=O	23	99
8c	O=C1N(C2C(NC(CC2)=O)=O)C(C3=C1C=C(F)C(N4CC(NC(C(C=C5)=CC=C5NC(C(C=C6)=CC=C6CN(C7CC7)C(C8=CC(OCC(N9)=O)=C9C=C8)=O)=O)=O)CC4)=C3)=O	75	85
8d	O=C1N(C2C(NC(CC2)=O)=O)C(C3=C1C=C(F)C(N4CCC(NC(C(C=C5)=CC=C5NC(C(C=C6)=CC=C6CN(C7CC7)C(C8=CC(OCC(N9)=O)=C9C=C8)=O)=O)=O)CCC4)=C3)=O	74	85
8b-S	O=C1N(C2C(NC(CC2)=O)=O)C(C3=C1C=CC(N4CC[C@@H](NC(C(C=C5)=CC=C5NC(C(C=C6)=CC=C6CN(C7CC7)C(C8=CC(OCC(N9)=O)=C9C=C8)=O)=O)=O)CCC4)=C3)=O	5	16
